# Alpha-synuclein induces epigenomic dysregulation of glutamate signaling and locomotor pathways

**DOI:** 10.1101/2021.06.12.448150

**Authors:** Samantha L. Schaffner, Zinah Wassouf, Diana F. Lazaro, Mary Xylaki, Nicole Gladish, David T. S. Lin, Julia MacIsaac, Katia Ramadori, Julia M. Schulze-Hentrich, Tiago F. Outeiro, Michael S. Kobor

## Abstract

**Background:** Mutations and multiplications in the gene encoding for alpha-synuclein are associated with Parkinson’s disease (PD). However, not all individuals with alpha-synuclein variants develop PD, suggesting that additional factors are involved. We hypothesized that increased alpha-synuclein might alter epigenetic regulation of PD pathways.

**Objectives:** To identify genome-wide DNA methylation and hydroxymethylation changes induced by overexpression of two alpha-synuclein variants in human dopaminergic neurons, and to relate these to the corresponding transcriptome.

**Methods:** We assessed DNA methylation and hydroxymethylation at >850,000 CpGs using the EPIC BeadChip in LUHMES cells differentiated to dopaminergic neurons. Control LUHMES neurons, LUHMES neurons overexpressing wild type alpha-synuclein, and LUHMES neurons overexpressing A30P alpha-synuclein were compared. We used SMITE network analysis to identify functionally related genes with altered DNA methylation, DNA hydroxymethylation, and/or gene expression, incorporating LUHMES H3K4me1 ChIP-seq to delineate enhancers in addition to the default promoter and gene body regions.

**Results:** Using stringent statistical thresholds, we found that increased expression of wild type or A30P mutant alpha-synuclein induced DNA methylation changes at thousands of CpGs and DNA hydroxymethylation changes at hundreds of CpGs. Differentially methylated sites in both genotypes were enriched for several processes including movement-associated pathways and glutamate signaling. For glutamate and other signaling pathways (i.e. PDGF, insulin), this differential DNA methylation was also associated with transcriptional changes.

**Conclusions:** Our results indicated that alpha-synuclein altered the DNA methylome of dopaminergic neurons, influencing regulation of pathways involved in development, signaling, and metabolism. This supports a role for alpha-synuclein in the epigenetic etiology of PD.
