## Supplementary File 4 for "Alpha-synuclein induces epigenomic dysregulation of glutamate signaling and locomotor pathways"

### Sheet: S15
Table S15. Genes with differential expression, DNA methylation, and DNA hydroxymethylation in WT aSyn vs. control LUHMES
gene	Expression		DNA methylation				DNA hydroxymethylation
	mRNA_log2FC	mRNA_adjP	DNAm_probe	DNAm_feature	DNAm_DB	DNAm_adjP	DNAhm_probe	DNAhm_feature	DNAhm_DB	DNAhm_adjP
DDR2	-1.56511	0	cg06325209	TSS200;TSS200	0.0652273	0.000449259	cg21140079	5'UTR;5'UTR	-0.0580623	0.0459036
			cg00457087	1stExon;1stExon;5'UTR;5'UTR	0.0594862	8.4201e-06
			cg13420177	5'UTR;5'UTR	0.0594546	0.000723944
			cg21140079	5'UTR;5'UTR	0.0586822	0.00169369
			cg17496788	TSS1500;TSS1500	0.0505705	0.000878046
GRIK2	0.749652	0	cg24753760	TSS1500;5'UTR;1stExon;5'UTR;1stExon	-0.166551	1.72525e-07	cg10769416	NA	-0.0833314	0.042029
			cg24432193		0.138876	1.50678e-07
			cg13080565	TSS1500;5'UTR;1stExon;5'UTR;1stExon	-0.13477	2.3186e-07
			cg04708601		0.12408	2.36528e-07
			cg18063869		0.106342	0.000191777
			cg22541254	TSS1500;5'UTR;1stExon;5'UTR;1stExon	-0.101949	1.13014e-06
			cg06247406	TSS1500;5'UTR;1stExon;5'UTR;1stExon	-0.101335	1.3534e-07
			cg05942459	TSS1500;5'UTR;1stExon;5'UTR;1stExon	-0.0933569	2.69305e-07
			cg11976671		0.0895209	1.02385e-05
			cg10769416		0.0857957	0.00307863
			cg12321434		0.0672238	0.00024487
			cg09834689		0.0636483	0.00643077
			cg21673964	5'UTR;TSS1500	0.0628544	0.0159446
			cg00135293		0.0560919	0.000919475
			cg25135233		0.0540715	0.0226816
			cg23666299		0.0503727	0.00541257
WDR76	-0.705689	0	cg01494789	TSS200;5'UTR	0.0574942	0.000169014	cg01494789	TSS200;5'UTR	-0.0693048	0.0267279
PARP8	-0.525459	0	cg13504432	5'UTR;5'UTR;5'UTR	-0.168232	2.28972e-07	cg12764348	5'UTR;5'UTR;5'UTR	-0.0592908	0.0196956
			cg13787649	3'UTR;5'UTR;5'UTR;5'UTR	-0.161021	4.31892e-08
			cg20336210	5'UTR;5'UTR;5'UTR	-0.160588	6.32112e-08
			cg22166425	5'UTR;5'UTR;5'UTR	-0.127197	3.60263e-08
			cg17192235	5'UTR;5'UTR;5'UTR	-0.124804	5.23187e-05
			cg24604417	5'UTR;5'UTR;5'UTR	-0.115074	1.02518e-07
			cg07983668	TSS1500;TSS1500	-0.0894773	5.27346e-06
			cg10042864	5'UTR;5'UTR;5'UTR	-0.0778711	4.24975e-05
			cg12764348	5'UTR;5'UTR;5'UTR	0.0761102	2.93241e-06
			cg08620695	5'UTR;5'UTR;5'UTR	-0.061597	3.68791e-06
			cg24707825	5'UTR;5'UTR;5'UTR	-0.0540408	8.74424e-06
HDAC9	0.815712	0	cg27396284	5'UTR;5'UTR;5'UTR	0.184553	1.67703e-09	cg17227395	NA	0.0522209	0.0358738
			cg18590693		0.1374	9.22327e-05
			cg14420059		0.131368	5.23847e-07
			cg27321369	5'UTR;5'UTR;5'UTR	0.128384	2.13922e-08
			cg15802249	TSS1500;5'UTR	0.122283	1.58685e-07
			cg14566882	TSS1500;TSS1500;5'UTR	0.112106	2.02328e-05
			cg25406767	TSS1500	0.10844	2.00881e-06
			cg26996097	TSS1500;TSS1500;5'UTR	0.108211	6.99669e-07
			cg14973347	TSS1500	-0.106765	2.63322e-08
			cg01464878	5'UTR	0.105035	3.4236e-08
			cg22544467	5'UTR	0.101382	0.000156444
			cg23050544	TSS1500;5'UTR;5'UTR;5'UTR	0.0995179	4.43798e-06
			cg10121647		0.0974676	3.7887e-06
			cg00332048	TSS1500;TSS1500;TSS1500;TSS1500;TSS1500;TSS1500	-0.0946563	1.28736e-06
			cg10676164		0.0939483	4.30565e-05
			cg24458314		0.0935472	3.26851e-05
			cg17761265		0.0863133	8.57863e-05
			cg08488089	TSS1500;TSS1500;TSS1500;TSS1500	0.0829337	1.62599e-07
			cg19641966	5'UTR	0.0822662	6.28287e-06
			cg09048590		0.0815427	1.52476e-05
			cg27452159	5'UTR;5'UTR;5'UTR	0.079299	0.000178272
			cg03161886		0.074671	1.2989e-06
			cg08285151	TSS1500;TSS1500;TSS1500;TSS1500;TSS1500;TSS1500	-0.0736988	2.91181e-06
			cg16245593		0.0726463	7.11525e-06
			cg11993578		0.0719366	6.9037e-06
			cg17739473	5'UTR	0.0684757	9.30776e-06
			cg23580915		-0.0665415	2.39875e-05
			cg04049937		0.0609943	1.71555e-05
			cg08582594		0.0582667	0.00111024
			cg05865493		0.0579718	4.25923e-06
			cg12210898		0.0573368	1.01e-05
			cg17227395		-0.0521085	6.24642e-05
			cg20738553	5'UTR;5'UTR;5'UTR	0.0509682	0.0177061
TSPEAR	-0.95699	0	cg04837104		0.108733	3.19876e-05	cg12061357	TSS200;TSS200	0.0573024	0.000223801
			cg11631644	TSS1500;TSS1500	0.0802596	1.26612e-05
			cg19683410		0.0691166	0.000115796
			cg27251694		0.0583201	0.00580155
NCKAP5	-1.39799	0	cg18584042	TSS200	-0.162631	9.40145e-09	cg15354803	NA	-0.0570753	0.0364633
			cg22097777	TSS1500	-0.149726	2.22834e-08
			cg09506037	TSS1500	-0.144092	1.4065e-06
			cg26428069	TSS1500;TSS1500	-0.138979	6.24782e-06
			cg25409638		-0.131636	3.44608e-07
			cg02191986	TSS1500;5'UTR;5'UTR	-0.126521	4.52657e-07
			cg19414227		-0.120338	3.90892e-06
			cg18916494		-0.11491	1.07492e-06
			cg18471021	5'UTR	-0.112975	3.20841e-07
			cg25153505	5'UTR;5'UTR	-0.112759	4.97175e-06
			cg22687497		-0.110971	2.17362e-07
			cg02506226	TSS1500;TSS1500	-0.110933	1.03286e-07
			cg09587456		-0.106758	1.21093e-06
			cg08471449	TSS1500	-0.104284	1.13303e-05
			cg00827382	TSS1500	-0.10394	0.000138958
			cg02440797	TSS1500	-0.0951384	3.2303e-07
			cg20514322	TSS200	-0.0775888	5.88833e-06
			cg17081914	TSS1500;TSS1500	-0.0734276	1.68239e-06
			cg14471282	TSS200	-0.0730644	3.15633e-06
			cg16208848	5'UTR	-0.0721086	5.49309e-07
			cg19917530		-0.0716118	0.000110759
			cg25930602	TSS1500	-0.0700222	1.29312e-07
			cg16328548	5'UTR;5'UTR	-0.0697848	9.94519e-05
			cg19676227		-0.0678534	0.000308971
			cg06389574		0.0642175	0.00692211
			cg06504046		-0.0639925	0.000154505
			cg25500795	5'UTR	-0.0636388	4.94647e-06
			cg07469205		-0.0633314	0.0130255
			cg15928974	TSS1500;5'UTR	-0.0596371	2.6805e-06
			cg23072408		-0.0594245	3.26534e-07
			cg20443798	TSS1500;3'UTR	-0.0554514	4.32912e-05

### Sheet: S16
Table S16. Genes with differential expression, DNA methylation, and DNA hydroxymethylation in A30P aSyn vs. control LUHMES
gene	Expression		DNA methylation				DNA hydroxymethylation
	mRNA_log2FC	mRNA_adjP	DNAm_probe	DNAm_feature	DNAm_DB	DNAm_adjP	DNAhm_probe	DNAhm_feature	DNAhm_DB	DNAhm_adjP
TSPEAR	-1.20865	0	cg04837104		0.0739964	0.00611944	cg12061357	TSS200;TSS200	0.064153	0.00033844
			cg11631644	TSS1500;TSS1500	0.0555122	0.00304622
SGPP2	0.75959	0	cg27350348		-0.064247	0.0159319	cg27350348		0.0739297	0.048108

### Sheet: S17
Table S17. SMITE regulatory modules altered in WT aSyn cells
Module Rank	Name	Function
1	NOTCH2:NOTCH3	Development, cell fate
2	CCND1:CKS1B:E2F1	Cell cycle
3	H2AFX:BRCA1:RAD51	DNA damage repair
4	KIF4A:KIF11:KIF23:KIF4B:KIFC1:KIF15	Mitotic spindle assembly
5	DLL1:DLL4	Development, cell fate
6	YAP1:STK3:WWTR1	Apoptosis
7	ACTN3	F-actin crosslinking
8	CTNNA2:CDH15:BOC	Adhesion, differentiation, and neuron development
9	DLG3	NMDA receptor clustering, cell proliferation
10	GRIK2	Glutamate receptor
11	MYL1:MYH3:MYL4	Myosin ATPase activity
12	USP1:FANCB:FANCD2:FANCE:FANCI	Ubiquitin-mediated degradation, DNA repair
13	SMC2:NCAPD3:NCAPH:NCAPD2:NCAPG:SMC4	Mitotic chromosome condensation
14	IRS1	Insulin signaling
15	IGF2:IGFBP5	Growth factor
16	PDGFRB:PDGFRA	Growth, PPAR/endocytosis signaling
17	TP53:MRE11A	DNA damage repair
18	P4HB	Chaperone – inhibits aggregation

### Sheet: S18
Table S18. SMITE regulatory modules altered in A30P aSyn cells
Module Rank	Name	Function
1	ACTN3	F-actin crosslinking
2	CDC25A	Mitosis
3	CCT3:TUBB2A:CCT7:TUBA1C:TBCD:TUBB6:SPHK1	Chaperones and tubulins
4	UBE2C:PTTG1:CDC25A:CDC25C:NCAPG2	Mitosis
5	CCND1:CKS1B:E2F1:TFDP1	Cell cycle
6	SPTAN1	Cytoskeleton, DNA repair, cell cycle
7	MYL1:MYH3:MYL4:NEB:TNNT2:TTN	Myosin ATPase activity
8	BRCA1:BRCA2:RAD51	DNA damage repair
9	YAP1:STK3:WWTR1	Apoptosis
10	DLL1	Development, cell fate
11	ASS1:PAICS:TKT:PFAS	Urea cycle, nucleotide biosynthesis
12	KIF4A:KIF11:KIF23:KIFC1:KIF15	Mitotic spindle assembly
13	PPFIA2:CACNB3:SNAP25:STXBP1:RIMS1	Synaptic function
14	IMPDH2:ATIC	Nucleotide synthesis
15	IRS1	Insulin signaling
16	NCAPDH:NCAPD2:NCAPG:SMC4	Mitotic chromosome condensation
17	SHH	Neuronal development
18	KCNQ2:NFASC:PTPRA:NRCAM	K+ channel, neurite outgrowth/adhesion
19	PGK1:ENO1:ENO2	Promote neuron survival
20	IGF2:IGFBP5:DOK1	Growth factor
21	GRIK2:DLG3	Glutamate receptor, NMDA receptor clustering, proliferation
22	KCNMA1:KCNMB1:KCNMB2	K+ channels involved in dyskinesia
23	PDGFRB:PDGFRA	Growth, PPAR/endocytosis signaling
24	SAE1:UBA2	Sumoylation
